# The cancer chemotherapeutic 5-fluorouracil is a potent inhibitor of *Fusobacterium nucleatum* and its activity is modified by the intratumoral microbiota

**DOI:** 10.1101/2022.03.12.484096

**Authors:** Kaitlyn D. LaCourse, Alexander Baryiames, Andrew G. Kempchinsky, Christopher D. Johnston, Susan Bullman

## Abstract

*Fusobacterium nucleatum* is among the most prevalent and dominant bacterial species in colorectal cancer (CRC) tumor tissue, and growing evidence supports its role in cancer progression and poorer patient prognosis. Here we perform a small molecule inhibitor screen of 1,846 bioactive compounds against a CRC isolate of *F. nucleatum* and find that 15% of inhibitors are antineoplastic agents including fluoropyrimidines. Validation of these findings reveal that 5-fluorouracil (5-FU), the first-line chemotherapeutic used to treat CRC worldwide, is a potent inhibitor of *F. nucleatum* CRC isolates at concentrations found in serum of CRC patients treated with 5-FU. We also identify members of the intratumoral microbiota that are resistant to 5-FU, including *Escherichia coli*. Further, CRC *E. coli* isolates can modify 5-FU and relieve 5-FU toxicity towards otherwise-sensitive *F. nucleatum* and human CRC epithelial cells. Lastly, we demonstrate that *ex-vivo* CRC tumor microbiota from patients undergo different levels of community disruption after 5-FU exposure and have the potential to deplete 5-FU levels, thereby reducing local drug efficacy. Together, these observations argue for further investigation into the role that the CRC intratumoral microbiota plays in patient response to chemotherapy.
