## Supplemental Table 2 for "The cancer chemotherapeutic 5-fluorouracil is a potent inhibitor of *Fusobacterium nucleatum* and its activity is modified by the intratumoral microbiota"

### Sheet: Key
Table S2: Dose Response Curves on Fn growth for 24 Antineoplastic Compounds and Adjuvants
Anti-neoplastic agents	Compound	Dose (30- 0.32 uM) Description
BRD-K11630072-001-13-2	Carmofur	super-active
BRD-K24844714-001-04-7	5-Fluorouracil	decreasing
BRD-K99383816-001-03-5	Tegafur (FT-207, NSC 148958)	decreasing
BRD-A79903587-001-17-3	Ftorafur	decreasing
BRD-K69172251-001-02-2	Cisplatin	decreasing (weakly active)
BRD-K04210847-001-01-1	Tamoxifen, 4-Hydroxy-, (Z)-	decreasing (weakly active)
BRD-K19507340-001-20-5	Megestrol Acetate	inactive
BRD-A33692381-001-01-9	Zidovudine (AZT)	inactive
BRD-A75919782-399-03-4	Leucovorin Calcium	inactive
BRD-K08547377-394-03-5	Irinotecan HCl Trihydrate	inactive
BRD-K11973162-003-01-8	Tipiracil (hydrochloride)	inactive
BRD-K32842773-304-04-7	Pemetrexed	inactive
BRD-K61192372-001-05-5	Capecitabine (Xeloda)	inactive
BRD-K78960041-001-05-7	Oxaliplatin (Eloxatin)	inactive
BRD-K89839824-001-06-1	Raltitrexed (Tomudex)	inactive
BRD-K97009491-238-03-8	Calcium levofolinate (Calcium Folinate)	inactive
BRD-K90947825-001-01-9	Carboplatin	inactive
BRD-K01188359-001-02-0	Vinblastine Sulfate	inactive
BRD-K93034159-001-23-3	Cladribine	inactive
BRD-A26503646-001-14-1	Formestane	inactive
BRD-A17883755-001-06-1	Lenalidomide (CC-5013)	inactive
BRD-K67043667-001-04-1	Altretamine	inactive
BRD-K83057217-001-01-2	Doxifluridine	inactive
BRD-K89561498-001-01-7	SN-38	inactive

### Sheet: Dose Response Curves
	Anti-neoplastic agents	Compound	Curve	Custom Fit Settings	Valid	Data Mode	qAC50 Mode	qAC50	chi²
	BRD-K11630072-001-13-2	Carmofur			TRUE	super-active	<	2.35e-07	17.5773
	BRD-K24844714-001-04-7	5-Fluorouracil			TRUE	decreasing	=	1.01668e-06	166.05
	BRD-K99383816-001-03-5	Tegafur (FT-207, NSC 148958)		Sinf value if fixed: -100.0, Always fix Sinf: true	TRUE	decreasing	=	1.70053e-05	1242.62
	BRD-A79903587-001-17-3	Ftorafur		Sinf value if fixed: -100.0, Always fix Sinf: true	TRUE	decreasing	=	1.71935e-05	780.56
	BRD-K69172251-001-02-2	Cisplatin			TRUE	decreasing (weakly active)	>	3e-05	555.467
	BRD-K04210847-001-01-1	Tamoxifen, 4-Hydroxy-, (Z)-			TRUE	decreasing (weakly active)	>	3e-05	834.91
	BRD-K19507340-001-20-5	Megestrol Acetate			TRUE	decreasing (weakly active)	>	3e-05	930.683
	BRD-A33692381-001-01-9	Zidovudine (AZT)			TRUE	inactive	>	3e-05	500.221
	BRD-A75919782-399-03-4	Leucovorin Calcium			TRUE	inactive	>	3e-05	814.258
	BRD-K08547377-394-03-5	Irinotecan HCl Trihydrate			TRUE	inactive	>	3e-05	801.93
	BRD-K11973162-003-01-8	Tipiracil (hydrochloride)			TRUE	inactive	>	3e-05	481.02
	BRD-K32842773-304-04-7	Pemetrexed			TRUE	inactive	>	2.85e-05	451.815
	BRD-K61192372-001-05-5	Capecitabine (Xeloda)			TRUE	inactive	>	3e-05	489.894
	BRD-K78960041-001-05-7	Oxaliplatin (Eloxatin)			TRUE	inactive	>	3e-05	657.822
	BRD-K89839824-001-06-1	Raltitrexed (Tomudex)			TRUE	inactive	>	3e-05	241.714
	BRD-K97009491-238-03-8	Calcium levofolinate (Calcium Folinate)			TRUE	inactive	>	3e-05	543.304
	BRD-K90947825-001-01-9	Carboplatin			TRUE	inactive	>	3e-05	581.75
	BRD-K01188359-001-02-0	Vinblastine Sulfate			TRUE	inactive	>	3e-05	1027.71
	BRD-K93034159-001-23-3	Cladribine			TRUE	inactive	>	3e-05	784.066
	BRD-A26503646-001-14-1	Formestane			TRUE	inactive	>	3e-05	357.83
	BRD-A17883755-001-06-1	Lenalidomide (CC-5013)			TRUE	inactive	>	3e-05	897.959
	BRD-K67043667-001-04-1	Altretamine			TRUE	inactive	>	2.85e-05	1365.55
	BRD-K83057217-001-01-2	Doxifluridine			TRUE	inactive	>	3e-05	789.478
	BRD-K89561498-001-01-7	SN-38			TRUE	increasing (weakly active)	>	3e-05	386.771
