## Supplemental Table 3 for "The cancer chemotherapeutic 5-fluorouracil is a potent inhibitor of *Fusobacterium nucleatum* and its activity is modified by the intratumoral microbiota"

### Sheet: Strain Abundance All Taxa
Table S3: Abundance of Bacterial Strains from Metagenomics Data
	None	5-FU	None	5-FU	None	5-FU	None	5-FU	None	5-FU	None	5-FU
#OTU ID	CRC_01		CRC_02		CRC_03		CRC_04		CRC_05		CRC_06
k__Bacteria;p__Actinobacteria;g__Actinomyces;s__Actinomyces urinae;x__unknown;y__unknown;z__unknown	0	0	0.000484297	0	0	0	0	0	0	0	0	0
k__Bacteria;p__Actinobacteria;g__Eggerthella;s__Eggerthella lenta;x__unknown;y__unknown;z__Eggerthella lenta DSM 2243	0.0179859	0.0285722	0.000124124	0	0	0	0.0308645	0.0344057	0	0	0	0
k__Bacteria;p__Actinobacteria;g__Eggerthella;s__Eggerthella lenta;x__unknown;y__unknown;z__unknown	0.0311219	0.04835	0	0	0	0	0.0939645	0.107958	0	0	0	0
k__Bacteria;p__Actinobacteria;g__Gleimia;s__Gleimia europaea;x__unknown;y__unknown;z__unknown	0	0	0.00591403	0	0	0	0	0	0	0	0	0
k__Bacteria;p__Actinobacteria;g__Slackia;s__Slackia exigua;x__unknown;y__unknown;z__Slackia exigua ATCC 700122	0.000563641	0	0	0	0	0	0	0	0	0	0	0
k__Bacteria;p__Bacteroidetes;g__Alistipes;s__Alistipes onderdonkii;x__Alistipes onderdonkii subsp. vulgaris;y__unknown;z__unknown	0	0	0	0	0	0	0	0	0	0	0	0.00054552
k__Bacteria;p__Bacteroidetes;g__Alistipes;s__Alistipes onderdonkii;x__unknown;y__unknown;z__Alistipes onderdonkii WAL 8169 = DSM 19147	0	0	0	0	0	0	0	0	0	0	0	0.000222338
k__Bacteria;p__Bacteroidetes;g__Alistipes;s__Alistipes onderdonkii;x__unknown;y__unknown;z__unknown	0	0	0	0	0	0	0.000556531	0	0	0	0	0
k__Bacteria;p__Bacteroidetes;g__Alistipes;s__Alistipes putredinis;x__unknown;y__unknown;z__Alistipes putredinis DSM 17216	0	0	0	0	0	0	0	0	0	0	0	0.000116667
k__Bacteria;p__Bacteroidetes;g__Bacteroides;s__Bacteroides caccae CAG:21;x__unknown;y__unknown;z__unknown	0	0	0.0203084	0.00933783	0	0	0	0	0	0	0	0
k__Bacteria;p__Bacteroidetes;g__Bacteroides;s__Bacteroides caccae;x__unknown;y__unknown;z__unknown	0	0	0.0806455	0.013156	0	0	0	0	0	0	0	0
k__Bacteria;p__Bacteroidetes;g__Bacteroides;s__Bacteroides faecis CAG:32;x__unknown;y__unknown;z__unknown	0.00405179	0.00690271	0	0	0.00280172	0	0	0	0	0	0	0
k__Bacteria;p__Bacteroidetes;g__Bacteroides;s__Bacteroides faecis;x__unknown;y__unknown;z__Bacteroides faecis MAJ27	0.0062934	0.0209257	0	0	0.0373813	0	0.00118119	0	0	0	0	0
k__Bacteria;p__Bacteroidetes;g__Bacteroides;s__Bacteroides finegoldii;x__unknown;y__unknown;z__Bacteroides finegoldii DSM 17565	0	0.000389507	0	0	0	0	0	0	0	0	0	0
k__Bacteria;p__Bacteroidetes;g__Bacteroides;s__Bacteroides fragilis;x__unknown;y__unknown;z__1009-4-F #10	0.0179408	0.00356635	0	0	0	0	0	0	0.00568856	0.00344599	0.333086	0.00119725
k__Bacteria;p__Bacteroidetes;g__Bacteroides;s__Bacteroides fragilis;x__unknown;y__unknown;z__2-F-2 #4	0.00401116	0.0133044	0	0	0	0	0	0	0.0783673	0.0275024	0	0
k__Bacteria;p__Bacteroidetes;g__Bacteroides;s__Bacteroides fragilis;x__unknown;y__unknown;z__3397 T14	0	0	0	0	0	0	0	0	0	0	0.0453722	0
k__Bacteria;p__Bacteroidetes;g__Bacteroides;s__Bacteroides fragilis;x__unknown;y__unknown;z__3774 T13	0	0	0	0	0	0	0	0	0	0	0.00275934	0
k__Bacteria;p__Bacteroidetes;g__Bacteroides;s__Bacteroides fragilis;x__unknown;y__unknown;z__3783N1-2	0.00119148	0	0	0	0	0	0.0330682	0.00864778	0	0	0	0
k__Bacteria;p__Bacteroidetes;g__Bacteroides;s__Bacteroides fragilis;x__unknown;y__unknown;z__3986T(B)10	0	0	0	0	0	0	0.00674924	0.00473339	0.164894	0.0601046	0	0
k__Bacteria;p__Bacteroidetes;g__Bacteroides;s__Bacteroides fragilis;x__unknown;y__unknown;z__3988T(B)14	0	0	0	0	0	0	0.000222448	0	0	0	0	0
k__Bacteria;p__Bacteroidetes;g__Bacteroides;s__Bacteroides fragilis;x__unknown;y__unknown;z__Bacteroides fragilis 638R	0.0710214	0.00967534	0	0	0	0	0	0	0	0	0	0
k__Bacteria;p__Bacteroidetes;g__Bacteroides;s__Bacteroides fragilis;x__unknown;y__unknown;z__Bacteroides fragilis CL03T00C08	0.000197304	0	0	0	0	0	0	0	0	0	0.000506453	0
k__Bacteria;p__Bacteroidetes;g__Bacteroides;s__Bacteroides fragilis;x__unknown;y__unknown;z__Bacteroides fragilis CL05T12C13	0.0370174	0.00883205	0	0	0	0	0	0	0	0	0	0
k__Bacteria;p__Bacteroidetes;g__Bacteroides;s__Bacteroides fragilis;x__unknown;y__unknown;z__Bacteroides fragilis CL07T12C05	0.0570603	0.00760545	0	0	0	0	0	0	0.00920549	0.0101825	0	0
k__Bacteria;p__Bacteroidetes;g__Bacteroides;s__Bacteroides fragilis;x__unknown;y__unknown;z__Bacteroides fragilis NCTC 9343	0	0	0	0	0	0.000323357	0.00869053	0	0.00692664	0	0	0
k__Bacteria;p__Bacteroidetes;g__Bacteroides;s__Bacteroides fragilis;x__unknown;y__unknown;z__Bacteroides fragilis OB EAV1 11 D6 FAA	0.0403304	0.00676759	0	0	0	0	0.00751207	0	0	0	0	0
k__Bacteria;p__Bacteroidetes;g__Bacteroides;s__Bacteroides fragilis;x__unknown;y__unknown;z__Bacteroides fragilis YCH46	0	0	0	0	0	0	0.00393046	0.00342561	0	0	0	0
k__Bacteria;p__Bacteroidetes;g__Bacteroides;s__Bacteroides fragilis;x__unknown;y__unknown;z__DS-208	0.00681199	0.0117061	0	0	0	0	0	0	0	0	0	0
k__Bacteria;p__Bacteroidetes;g__Bacteroides;s__Bacteroides fragilis;x__unknown;y__unknown;z__DS-71	0	0	0	0	0	0	0	0	0	0	0.0371725	0
k__Bacteria;p__Bacteroidetes;g__Bacteroides;s__Bacteroides fragilis;x__unknown;y__unknown;z__S23L24	0.000735914	0	0	0	0	0	0	0	0	0	0	0
k__Bacteria;p__Bacteroidetes;g__Bacteroides;s__Bacteroides fragilis;x__unknown;y__unknown;z__unknown	0.128515	0.0292506	0.000416288	0	0	0	0.207951	0.0449766	0.121471	0.0413879	0.0773858	0.000779927
k__Bacteria;p__Bacteroidetes;g__Bacteroides;s__Bacteroides koreensis;x__unknown;y__unknown;z__unknown	0	0	0	0	0	0	0.00165153	0.00176967	0	0	0	0
k__Bacteria;p__Bacteroidetes;g__Bacteroides;s__Bacteroides kribbi;x__unknown;y__unknown;z__unknown	0	0	0	0	0	0	0	0	0.00206154	0	0	0
k__Bacteria;p__Bacteroidetes;g__Bacteroides;s__Bacteroides nordii;x__unknown;y__unknown;z__Bacteroides nordii CL02T12C05	0.00107545	0.0107327	0	0	0	0	0	0	0.00429518	0	0	0
k__Bacteria;p__Bacteroidetes;g__Bacteroides;s__Bacteroides nordii;x__unknown;y__unknown;z__Bacteroides nordii WAL 11050 = JCM 12987	0.00251076	0.0217826	0	0	0	0	0	0	0.008801	0.000973218	0	0
k__Bacteria;p__Bacteroidetes;g__Bacteroides;s__Bacteroides ovatus;x__unknown;y__unknown;z__Bacteroides ovatus V975	0	0	0	0	0	0	0	0	0.00270448	0	0	0
k__Bacteria;p__Bacteroidetes;g__Bacteroides;s__Bacteroides ovatus;x__unknown;y__unknown;z__unknown	0.00150864	0.0187707	0.00837059	0.0176648	0.000168601	0	0.096366	0.0652048	0.00348824	0	0	0
k__Bacteria;p__Bacteroidetes;g__Bacteroides;s__Bacteroides rodentium;x__unknown;y__unknown;z__Bacteroides rodentium JCM 16496	0	0	0	0	0.000249791	0	0	0	0	0	0	0
k__Bacteria;p__Bacteroidetes;g__Bacteroides;s__Bacteroides salyersiae;x__unknown;y__unknown;z__Bacteroides salyersiae CL02T12C01	0	0	0	0	0.0429687	0.034473	0.0252888	0.00506335	0	0	0	0
k__Bacteria;p__Bacteroidetes;g__Bacteroides;s__Bacteroides salyersiae;x__unknown;y__unknown;z__Bacteroides salyersiae WAL 10018 = DSM 18765 = JCM 12988	0	0	0	0	0.0316551	0.030838	0.00711752	0	0	0	0	0
k__Bacteria;p__Bacteroidetes;g__Bacteroides;s__Bacteroides thetaiotaomicron CAG:40;x__unknown;y__unknown;z__unknown	0	0	0.00089784	0.000179795	0	0	0.000447359	0	0.00244197	0.0144968	0	0
k__Bacteria;p__Bacteroidetes;g__Bacteroides;s__Bacteroides thetaiotaomicron;x__unknown;y__unknown;z__Bacteroides thetaiotaomicron VPI-5482	0.000178457	0	0.0819084	0.0554785	0	0	0.00365193	0	0.010817	0.00983398	0	0
k__Bacteria;p__Bacteroidetes;g__Bacteroides;s__Bacteroides thetaiotaomicron;x__unknown;y__unknown;z__unknown	0.0383538	0.098383	0.679	0.848737	0.212482	0	0.111416	0.259531	0.0497796	0.0548174	0.246991	0.990161
k__Bacteria;p__Bacteroidetes;g__Bacteroides;s__Bacteroides uniformis;x__unknown;y__unknown;z__Bacteroides uniformis ATCC 8492	0	0	0	0	0	0	0.00114343	0	0	0	0	0
k__Bacteria;p__Bacteroidetes;g__Bacteroides;s__Bacteroides uniformis;x__unknown;y__unknown;z__Bacteroides uniformis CL03T00C23	0	0	0	0	0	0	0.00226799	0	0	0	0	9.14564e-05
k__Bacteria;p__Bacteroidetes;g__Bacteroides;s__Bacteroides uniformis;x__unknown;y__unknown;z__unknown	0.000293305	0.000314393	0.0122532	0.000374144	0	0	0.0157095	0.00333318	0	0	0	0.00118384
k__Bacteria;p__Bacteroidetes;g__Bacteroides;s__Bacteroides vulgatus;x__unknown;y__unknown;z__3775 SR(B) 19	0	0	0	0	0	0	0	0	0.00038594	0	0	0
k__Bacteria;p__Bacteroidetes;g__Bacteroides;s__Bacteroides vulgatus;x__unknown;y__unknown;z__unknown	0	0	0.000998786	0	0	0	0	0	0	0	0	0
k__Bacteria;p__Bacteroidetes;g__Bacteroides;s__Bacteroides xylanisolvens;x__unknown;y__unknown;z__Bacteroides xylanisolvens XB1A	0.00115231	0.0204909	0	0	0	0	0.00258565	0.00110835	0.0381922	0.000219098	0	0
k__Bacteria;p__Bacteroidetes;g__Bacteroides;s__Bacteroides xylanisolvens;x__unknown;y__unknown;z__unknown	0.00116733	0.020223	0	0	0	0	0.00226087	0.00213744	0.0333088	0	0	0
k__Bacteria;p__Bacteroidetes;g__Bacteroides;s__uncultured Bacteroides sp.;x__unknown;y__unknown;z__unknown	0	0	0.000724005	0	0	0	0	0.000968863	0.000388838	0	0	0
k__Bacteria;p__Bacteroidetes;g__Bacteroides;s__unknown;x__unknown;y__unknown;z__HF-5092	0	0	0	0	0	0	0	0.00129406	0	0	0	0
k__Bacteria;p__Bacteroidetes;g__Bacteroides;s__unknown;x__unknown;y__unknown;z__OF02-3LB	0	0	0	0	0	0	0	0.00170468	0	0	0	0
k__Bacteria;p__Bacteroidetes;g__Odoribacter;s__Odoribacter splanchnicus;x__unknown;y__unknown;z__Odoribacter splanchnicus DSM 20712	0.000193475	0	0	0	0	0	0.00665183	0	0	0	0	0
k__Bacteria;p__Bacteroidetes;g__Odoribacter;s__Odoribacter splanchnicus;x__unknown;y__unknown;z__unknown	0	0	0.000793234	0	0	0	0	0	0	0	0	0
k__Bacteria;p__Bacteroidetes;g__Parabacteroides;s__Parabacteroides distasonis;x__unknown;y__unknown;z__Parabacteroides distasonis ATCC 8503	0	0	0.00478533	0	0.376524	0	0	0	0	0	0	0
k__Bacteria;p__Bacteroidetes;g__Parabacteroides;s__Parabacteroides distasonis;x__unknown;y__unknown;z__unknown	0	0	0.00103203	0	0	0	0	0	0	0	0	0
k__Bacteria;p__Bacteroidetes;g__Parabacteroides;s__Parabacteroides goldsteinii;x__unknown;y__unknown;z__Parabacteroides goldsteinii CL02T12C30	0	0	0	0	0.000991307	0.0771841	0	0	0	0	0	0
k__Bacteria;p__Bacteroidetes;g__Parabacteroides;s__Parabacteroides goldsteinii;x__unknown;y__unknown;z__Parabacteroides goldsteinii DSM 19448 = WAL 12034	0	0	0	0	0.00261839	0.350471	0	0	0	0	0	0
k__Bacteria;p__Bacteroidetes;g__Parabacteroides;s__unknown;x__unknown;y__unknown;z__TM07-1AC	0	0	0	0	0.00584243	0.0198919	0	0	0	0	0	0
k__Bacteria;p__Bacteroidetes;g__Porphyromonas;s__Porphyromonas somerae;x__unknown;y__unknown;z__Porphyromonas somerae DSM 23386	7.33263e-05	0.000198625	0	0	0	0	0	0	0	0	0	0
k__Bacteria;p__Bacteroidetes;g__Porphyromonas;s__uncultured Porphyromonas sp.;x__unknown;y__unknown;z__unknown	6.39029e-05	0	0	0	0	0	0	0	0	0	0	0
k__Bacteria;p__Firmicutes;g__Anaerococcus;s__Anaerococcus lactolyticus;x__unknown;y__unknown;z__Anaerococcus lactolyticus ATCC 51172	0.000388129	0	0	0	0	0	0	0	0	0	0	0
k__Bacteria;p__Firmicutes;g__Anaeromassilibacillus;s__unknown;x__unknown;y__unknown;z__An172	0	0	0	0	0	0	0	0	0	0	0	0.000113717
k__Bacteria;p__Firmicutes;g__Anaerotruncus;s__Anaerotruncus colihominis;x__unknown;y__unknown;z__Anaerotruncus colihominis DSM 17241	0	0	0	0	0	0	0	0	0	0	0	0
k__Bacteria;p__Firmicutes;g__Blautia;s__Blautia hansenii;x__unknown;y__unknown;z__unknown	0	0	0	0	0	0	0	0	0	0	0	0.00031594
k__Bacteria;p__Firmicutes;g__Blautia;s__Blautia massiliensis;x__unknown;y__unknown;z__unknown	0	0	0	0	0	0	0	0	0	0	0	0.000112376
k__Bacteria;p__Firmicutes;g__Blautia;s__[Ruminococcus] torques;x__unknown;y__unknown;z__[Ruminococcus] torques L2-14	0	0	0	0	0	0	0.00245514	0.00136912	0	0	0	0
k__Bacteria;p__Firmicutes;g__Blautia;s__uncultured Blautia sp.;x__unknown;y__unknown;z__unknown	0	0	0	0	0	0	0	0	0	0	0	0.000176744
k__Bacteria;p__Firmicutes;g__Carnobacterium;s__Carnobacterium maltaromaticum;x__unknown;y__unknown;z__unknown	0	0.000150615	0	0	0	0	0	0	0	0	0	0
k__Bacteria;p__Firmicutes;g__Catabacter;s__Catabacter hongkongensis;x__unknown;y__unknown;z__unknown	0	0.000301616	0	0	0	0	0	0	0	0	0	0
k__Bacteria;p__Firmicutes;g__Clostridium;s__Clostridium cadaveris;x__unknown;y__unknown;z__Clostridium cadaveris AGR2141	0.0929551	0.104801	0	0	0	0	0	0	0	0	0	0
k__Bacteria;p__Firmicutes;g__Clostridium;s__Clostridium clostridioforme CAG:132;x__unknown;y__unknown;z__unknown	0	0	0	0	0	0	0	0	0	0	0	0
k__Bacteria;p__Firmicutes;g__Clostridium;s__Clostridium hathewayi CAG:224;x__unknown;y__unknown;z__unknown	0	0	0	0	0	0	0.00930506	0.0118616	0	0	0	0
k__Bacteria;p__Firmicutes;g__Clostridium;s__uncultured Clostridium sp.;x__unknown;y__unknown;z__unknown	0	0	0	0	0	0	0	0	0	0	0	0.000178085
k__Bacteria;p__Firmicutes;g__Clostridium;s__unknown;x__unknown;y__unknown;z__1001175st1 A10	0.00070087	0.000818507	0	0	0	0	0.0365606	0.0469188	0	0	0	0
k__Bacteria;p__Firmicutes;g__Dorea;s__unknown;x__unknown;y__unknown;z__CAG:317	0	0	0	0	0	0	0	0	0	0	0	0.000313795
k__Bacteria;p__Firmicutes;g__Dysosmobacter;s__Dysosmobacter welbionis;x__unknown;y__unknown;z__unknown	0	0	0	0	0	0	0	0	0	0	0	0.000113449
k__Bacteria;p__Firmicutes;g__Eisenbergiella;s__Eisenbergiella massiliensis;x__unknown;y__unknown;z__unknown	0	0	0	0	0	0	0.000151035	0	0	0	0	7.53644e-05
k__Bacteria;p__Firmicutes;g__Eisenbergiella;s__unknown;x__unknown;y__unknown;z__OF01-20	0	0	0	0	0	0	0	0.000157976	0	0	0	0
k__Bacteria;p__Firmicutes;g__Enterococcus;s__Enterococcus durans;x__unknown;y__unknown;z__unknown	0	0	0	0	0	0	0	1.65258e-05	0	0	0	0
k__Bacteria;p__Firmicutes;g__Erysipelatoclostridium;s__Erysipelatoclostridium ramosum;x__unknown;y__unknown;z__Erysipelatoclostridium ramosum DSM 1402	0.16416	0	0	0	0	0	0	0	0	0	0	0
k__Bacteria;p__Firmicutes;g__Faecalicatena;s__Faecalicatena contorta;x__unknown;y__unknown;z__unknown	0	0	0	0	0	0	0	0.000332478	0	0	0	0
k__Bacteria;p__Firmicutes;g__Fournierella;s__Fournierella massiliensis;x__unknown;y__unknown;z__unknown	0	0	0	0	0	0	0	0	0	0	0	0.000135441
k__Bacteria;p__Firmicutes;g__Gemella;s__Gemella morbillorum;x__unknown;y__unknown;z__Gemella morbillorum M424	0	0	0	0	0	0	0	0	0	0.00361047	0	0
k__Bacteria;p__Firmicutes;g__Gemella;s__Gemella morbillorum;x__unknown;y__unknown;z__unknown	0	0	0	0	0	0	0	0	0	0.0124914	0	0
k__Bacteria;p__Firmicutes;g__Granulicatella;s__Granulicatella adiacens;x__unknown;y__unknown;z__Granulicatella adiacens ATCC 49175	0	0	0	0	0	0	0	0	0.000449974	0.0296819	0	0
k__Bacteria;p__Firmicutes;g__Granulicatella;s__uncultured Granulicatella sp.;x__unknown;y__unknown;z__unknown	0.000181696	0	0	0	0	0	0	0	0	0	0	0
k__Bacteria;p__Firmicutes;g__Hungatella;s__Hungatella hathewayi;x__unknown;y__unknown;z__Hungatella hathewayi DSM 13479	0	0.00480534	0	0	0	0	0.130095	0.178268	0	0	0	0
k__Bacteria;p__Firmicutes;g__Lachnoclostridium;s__[Clostridium] bolteae;x__unknown;y__unknown;z__[Clostridium] bolteae 90A9	0	0	0	0	0	0	0	0	0	0	0	6.43681e-05
k__Bacteria;p__Firmicutes;g__Lachnoclostridium;s__[Clostridium] citroniae;x__unknown;y__unknown;z__[Clostridium] citroniae WAL-17108	0.000496499	0	0	0	0	0	0	0	0	0	0	0
k__Bacteria;p__Firmicutes;g__Lachnoclostridium;s__[Clostridium] glycyrrhizinilyticum;x__unknown;y__unknown;z__[Clostridium] glycyrrhizinilyticum JCM 13369	0	0	0	0	0	0	0	0	0	0.00021165	0	0
k__Bacteria;p__Firmicutes;g__Lachnoclostridium;s__[Clostridium] hylemonae;x__unknown;y__unknown;z__[Clostridium] hylemonae DSM 15053	0.00235557	0.0112527	0	0	0	0	0	0	0	0	0	0
k__Bacteria;p__Firmicutes;g__Lachnoclostridium;s__[Clostridium] symbiosum;x__unknown;y__unknown;z__[Clostridium] symbiosum ATCC 14940	0	0.0241111	0	0	0	0	0	0	0	0	0	0
k__Bacteria;p__Firmicutes;g__Lachnoclostridium;s__[Clostridium] symbiosum;x__unknown;y__unknown;z__[Clostridium] symbiosum WAL-14163	0	0.0504621	0	0	0	0	0	0	0	0	0	0
k__Bacteria;p__Firmicutes;g__Mogibacterium;s__Mogibacterium diversum;x__unknown;y__unknown;z__unknown	0	0	0	0	0	0	0	0	0.000252078	0	0	0
k__Bacteria;p__Firmicutes;g__Monoglobus;s__Monoglobus pectinilyticus;x__unknown;y__unknown;z__unknown	0	0	0	0	0	0	0	0	0	0	0	0.000116399
k__Bacteria;p__Firmicutes;g__Negativicoccus;s__Negativicoccus succinicivorans;x__unknown;y__unknown;z__Negativicoccus succinicivorans DORA_17_25	0.0030426	0	0	0	0	0	0	0	0	0	0	0
k__Bacteria;p__Firmicutes;g__Peptoniphilus;s__Peptoniphilus harei;x__unknown;y__unknown;z__Peptoniphilus harei ACS-146-V-Sch2b	0.00330292	0	0	0	0	0	0	0	0.0228644	0	0	0
k__Bacteria;p__Firmicutes;g__Peptoniphilus;s__Peptoniphilus harei;x__unknown;y__unknown;z__unknown	0.0326125	0.000632271	0	0	0	0	0	0	0.0398182	0	0	0
k__Bacteria;p__Firmicutes;g__Peptostreptococcus;s__Peptostreptococcus anaerobius;x__unknown;y__unknown;z__Peptostreptococcus anaerobius 653-L	0.0356993	0.00192663	0	0	0	0	0	0	0	0	0	0
k__Bacteria;p__Firmicutes;g__Peptostreptococcus;s__Peptostreptococcus anaerobius;x__unknown;y__unknown;z__unknown	0.143633	0.000967573	0	0	0	0	0	0	0	0	0	0
k__Bacteria;p__Firmicutes;g__Ruminococcus;s__Ruminococcus faecis;x__unknown;y__unknown;z__Ruminococcus faecis JCM 15917	0	0	0	0	0	0	0.00740728	0.00281612	0	0	0	0
k__Bacteria;p__Firmicutes;g__Ruminococcus;s__Ruminococcus faecis;x__unknown;y__unknown;z__unknown	0	0	0	0	0	0	0.00227318	0.000589889	0	0	0	0
k__Bacteria;p__Firmicutes;g__Ruminococcus;s__[Ruminococcus] gnavus CAG:126;x__unknown;y__unknown;z__unknown	0	0	0	0	0	0	0	0	0	0	0	7.3487e-05
k__Bacteria;p__Firmicutes;g__Ruminococcus;s__uncultured Ruminococcus sp.;x__unknown;y__unknown;z__unknown	0	0	0	0	0	0	0	0	0	0	0	7.4828e-05
k__Bacteria;p__Firmicutes;g__Ruminococcus;s__unknown;x__unknown;y__unknown;z__AM42-11	0	0	0	0	0	0	0	0	0	0	0	9.60158e-05
k__Bacteria;p__Firmicutes;g__Ruthenibacterium;s__Ruthenibacterium lactatiformans;x__unknown;y__unknown;z__unknown	0	0	0	0	0	0	0.00245103	0	0	0	0	0
k__Bacteria;p__Firmicutes;g__Solobacterium;s__Solobacterium moorei;x__unknown;y__unknown;z__Solobacterium moorei DSM 22971	0.00443021	0.00168115	0	0	0	0	0	0	0.0626492	0	0	0
k__Bacteria;p__Firmicutes;g__Solobacterium;s__Solobacterium moorei;x__unknown;y__unknown;z__Solobacterium moorei F0204	0.00267332	0.000940083	0	0	0	0	0	0	0.0999872	0	0	0
k__Bacteria;p__Firmicutes;g__Solobacterium;s__uncultured Solobacterium sp.;x__unknown;y__unknown;z__unknown	0.00212087	0.000986932	0	0	0	0	0	0	0	0	0	0
k__Bacteria;p__Firmicutes;g__Streptococcus;s__Streptococcus gallolyticus;x__Streptococcus gallolyticus subsp. gallolyticus;y__unknown;z__unknown	0	0	0	0	0	0	0	0	0.0719025	0.284789	0	0
k__Bacteria;p__Firmicutes;g__Streptococcus;s__Streptococcus gallolyticus;x__unknown;y__unknown;z__unknown	0	0	0	0	0	0	0	0	0.15874	0.443439	0	0
k__Bacteria;p__Firmicutes;g__Streptococcus;s__Streptococcus macedonicus;x__unknown;y__unknown;z__Streptococcus macedonicus ACA-DC 198	0	0	0	0	0	0	0	0	0	0.00162741	0	0
k__Bacteria;p__Firmicutes;g__Streptococcus;s__unknown;x__unknown;y__unknown;z__263_SSPC	0.00059574	0	0	0	0	0	0	0	0	0.000995873	0	0
k__Bacteria;p__Firmicutes;g__Subdoligranulum;s__uncultured Subdoligranulum sp.;x__unknown;y__unknown;z__unknown	0	0	0	0	0	0	0	0	0	0	0	0.00018479
k__Bacteria;p__Firmicutes;g__unknown;s__Clostridiaceae bacterium AM27-36LB;x__unknown;y__unknown;z__unknown	0	0	0	0	0	0	0.000215881	0	0	0	0	0
k__Bacteria;p__Firmicutes;g__unknown;s__Clostridiales bacterium VE202-03;x__unknown;y__unknown;z__unknown	0	0	0	0	0	0	0	0	0	0	0	8.9579e-05
k__Bacteria;p__Firmicutes;g__unknown;s__Clostridiales bacterium VE202-21;x__unknown;y__unknown;z__unknown	0	0	0	0	0	0	0.00102304	0.00114785	0	0	0	0
k__Bacteria;p__Firmicutes;g__unknown;s__Firmicutes bacterium CAG:424;x__unknown;y__unknown;z__unknown	0	0	0	0	0	0	0	0	0	0	0	0.000299312
k__Bacteria;p__Firmicutes;g__unknown;s__Firmicutes bacterium CAG:94;x__unknown;y__unknown;z__unknown	0	0	0	0	0	0	0	0	0	0	0	0.000161725
k__Bacteria;p__Firmicutes;g__unknown;s__Lachnospiraceae bacterium;x__unknown;y__unknown;z__unknown	0	4.95595e-05	0	0	0	0	0	0	0	0	0	0
k__Bacteria;p__Firmicutes;g__unknown;s__uncultured Clostridiales bacterium;x__unknown;y__unknown;z__unknown	0	0	0	0.000263781	0	0	0	0	0	0	0	0.000258277
k__Bacteria;p__Firmicutes;g__unknown;s__uncultured Ruminococcaceae bacterium;x__unknown;y__unknown;z__unknown	0	0	0	0	0	0	0	0	0	0	0	6.03451e-05
k__Bacteria;p__Fusobacteria;g__Fusobacterium;s__Fusobacterium nucleatum;x__unknown;y__unknown;z__unknown	0	0	0	0	0	0	0	0	0	0.000121342	0	0
k__Bacteria;p__Fusobacteria;g__Fusobacterium;s__Fusobacterium varium;x__unknown;y__unknown;z__unknown	0	0	0.00022324	0	0	0	0	0	0	0	0	0
k__Bacteria;p__Proteobacteria;g__Bilophila;s__Bilophila wadsworthia;x__unknown;y__unknown;z__Bilophila wadsworthia ATCC 49260	0	0	0	0	0	0	0.00162226	0.000289062	0	0	0	0
k__Bacteria;p__Proteobacteria;g__Eikenella;s__Eikenella corrodens;x__unknown;y__unknown;z__unknown	0	0	0.00101617	0	0	0	0	0	0.000118506	0	0	0
k__Bacteria;p__Proteobacteria;g__Escherichia;s__Escherichia coli;x__unknown;y__unknown;z__Escherichia coli 1827-70	0	0	0	0	0	0	0	0.00281668	0	0	0	0
k__Bacteria;p__Proteobacteria;g__Escherichia;s__Escherichia coli;x__unknown;y__unknown;z__Escherichia coli C79_08	0	3.75568e-05	0	0	0	0	0	0	0	0	0	0
k__Bacteria;p__Proteobacteria;g__Escherichia;s__Escherichia coli;x__unknown;y__unknown;z__Escherichia coli HVH 158 (4-3224287)	0	0	0	0	0	0	0	0	0	0	0.23061	0.00268844
k__Bacteria;p__Proteobacteria;g__Escherichia;s__Escherichia coli;x__unknown;y__unknown;z__Escherichia coli KTE20	0	0	0	0	0	0	0.003592	0	0	0	0	0
k__Bacteria;p__Proteobacteria;g__Escherichia;s__Escherichia coli;x__unknown;y__unknown;z__Escherichia coli O119:H6	0	0.0377129	0	0	0	0	0	0	0	0	0	0
k__Bacteria;p__Proteobacteria;g__Escherichia;s__Escherichia coli;x__unknown;y__unknown;z__unknown	0.011789	0.37078	0	0	0	0	0.0242099	0.0582713	0	0	0.0261164	0
k__Bacteria;p__Proteobacteria;g__Escherichia;s__Shigella flexneri;x__unknown;y__unknown;z__unknown	0	0	0	0	0	0	0.00908289	0.00574539	0	0	0	0
k__Bacteria;p__Proteobacteria;g__Klebsiella;s__Klebsiella aerogenes;x__unknown;y__unknown;z__unknown	0	0	0	0	0	0	0.00229398	0.0177535	0	0	0	0
k__Bacteria;p__Proteobacteria;g__Klebsiella;s__Klebsiella quasipneumoniae;x__unknown;y__unknown;z__unknown	0	0	0	0	0	0	0	0.00280099	0	0	0	0
k__Bacteria;p__Proteobacteria;g__Pseudomonas;s__Pseudomonas aeruginosa;x__unknown;y__unknown;z__Pseudomonas aeruginosa B3509	0.00199984	0.000838253	0	0	0	0	0	4.87372e-05	0	0	0	0
k__Bacteria;p__Proteobacteria;g__Pseudomonas;s__Pseudomonas aeruginosa;x__unknown;y__unknown;z__Pseudomonas aeruginosa BL02	0.0128727	0	0	0	0	0	0	0	0	0	0	0
k__Bacteria;p__Proteobacteria;g__Pseudomonas;s__Pseudomonas aeruginosa;x__unknown;y__unknown;z__unknown	0.0125694	0	0	0	0.286317	0.486819	0.0955151	0.122533	0	0	0	0
k__Bacteria;p__Proteobacteria;g__Ralstonia;s__Ralstonia insidiosa;x__unknown;y__unknown;z__unknown	0	0	0.0998274	0.0548084	0	0	0	0	0	0	0	0
k__Bacteria;p__Proteobacteria;g__Sphingomonas;s__Sphingomonas parapaucimobilis;x__unknown;y__unknown;z__Sphingomonas parapaucimobilis NBRC 15100	0	0	0.000276915	0	0	0	0	0	0	0	0	0
k__Eukaryota;p__Nematoda;g__Trichuris;s__Trichuris trichiura;x__unknown;y__unknown;z__unknown	0	0	0	0	0	0	0	0	0	6.73432e-05	0	0
k__Viruses;p__unknown;g__Kagunavirus;s__Escherichia phage K1-ind(3);x__unknown;y__unknown;z__unknown	0	0	0	0	0	0	0.000294956	0	0	0	0	0
k__Viruses;p__unknown;g__Kagunavirus;s__Escherichia phage ZCEC5;x__unknown;y__unknown;z__unknown	0	0	0	0	0	0	0.000202474	0	0	0	0	0

### Sheet: Species >1%
	None	5-FU	None	5-FU	None	5-FU	None	5-FU	None	5-FU	None	5-FU
	CRC_01		CRC_02		CRC_03		CRC_04		CRC_05		CRC_06
Bacteriodes caccae	0	0	0.100953	0.022494	0	0	0	0	0	0	0	0
Bacteriodes faecis	0	0.020926	0	0	0.037381	0	0	0	0	0	0	0
Bacteriodes fragilis	0.351884	0.054261	0	0	0	0	0.241139	0.044977	0.386553	0.142633	0.496281	0.001977
Bacteriodes nordii	0	0.032516	0	0	0	0	0	0	0.013096	0	0	0
Bacteriodes salyersiae	0	0	0	0	0.074624	0.065311	0.025301	0	0	0	0	0
Bacteriodes thetiotaomicron	0.038354	0.098383	0.760908	0.904216	0.212482	0	0.111472	0.259531	0.060597	0.079154	0.246991	0.990161
Bacteriodes uniformis	0	0	0.012253	0	0	0	0.015717	0	0	0	0	0
Bacteriodes xylanisolvens	0	0.040714	0	0	0	0	0	0	0.071501	0	0	0
Bacteroides ovatus	0	0.018771	0	0.017665	0	0	0.096414	0.065205	0	0	0	0
Clostridium cadaveris	0.092955	0.104801	0	0	0	0	0	0	0	0	0	0
Clostridium hathewayi	0	0	0	0	0	0	0	0.011862	0	0	0	0
Clostridium spp	0	0	0	0	0	0	0.036579	0.046919	0	0	0	0
Clostridium symbiosum	0.032613	0.050462	0	0	0	0	0	0	0	0	0	0
Eggerthella lenta	0.049108	0.076922	0	0	0	0	0.124891	0.142364	0	0	0	0
Erysipelatoclostridium ramosum	0.16416	0	0	0	0	0	0	0	0	0	0	0
Escherichia coli	0.011789	0.408493	0	0	0	0	0.024222	0.058271	0	0	0.256726	0.002688
Gemella morbillorum	0	0	0	0	0	0	0	0	0	0.016103	0	0
Granulicatella adiacens	0	0	0	0	0	0	0	0	0	0.029684	0	0
Hungatella hathewayi	0	0	0	0	0	0	0.13016	0.178268	0	0	0	0
Klebsiella aerogenes	0	0	0	0	0	0	0	0.017754	0	0	0	0
Parabacteriodes distasonis	0	0	0	0	0.376524	0	0	0	0	0	0	0
Parabacteriodes goldsteinii	0	0	0	0	0	0.427655	0	0	0	0	0	0
Parabacteriodes spp.	0	0	0	0	0	0.019892	0	0	0	0	0	0
Peptoniphilus harei	0.032613	0	0	0	0	0	0	0	0.062682	0	0	0
Peptostreptococcus anaerobius	0.179332	0	0	0	0	0	0	0	0	0	0	0
Pseudomonas aeruginosa	0.025442	0	0	0	0.286317	0.486819	0.095563	0.122533	0	0	0	0
Ralstonia insidiosa	0	0	0.099827	0.054808	0	0	0	0	0	0	0	0
Solobacterium moorei	0	0	0	0	0	0	0	0	0.162636	0	0	0
Streptococcus gallolyticus	0	0	0	0	0	0	0	0	0.230643	0.728277	0	0
Other	0.02175	0.093751	0.026059	0.000817	0.012672	0.000323	0.098542	0.052316	0.012292	0.004149	2e-06	0.005174
